# DirectMS1: MS/MS-free identification of 1000 proteins of cellular proteomes in 5 minutes

**DOI:** 10.1101/756213

**Authors:** Mark V. Ivanov, Julia A. Bubis, Vladimir Gorshkov, Irina A. Tarasova, Lev I. Levitsky, Anna A. Lobas, Elizaveta M. Solovyeva, Marina L. Pridatchenko, Frank Kjeldsen, Mikhail V. Gorshkov

## Abstract

Proteome characterization relies heavily on tandem mass spectrometry (MS/MS) and is thus associated with instrumentation complexity, lengthy analysis time, and limited duty-cycle. It was always tempting to implement approaches which do not require MS/MS, yet, they were constantly failing in achieving meaningful depth of quantitative proteome coverage within short experimental times, which is particular important for clinical or biomarker discovery applications. Here, we report on the first successful attempt to develop a truly MS/MS-free and label-free method for bottom-up proteomics. We demonstrate identification of 1000 protein groups for a standard HeLa cell line digest using 5-minute LC gradients. The amount of loaded sample was varied in a range from 1 ng to 500 ng, and the method demonstrated 10-fold higher sensitivity compared with the standard MS/MS-based approach. Due to significantly higher sequence coverage obtained by the developed method, it outperforms all popular MS/MS-based label-free quantitation approaches.
