## Supplemental Table 1 for "DirectMS1: MS/MS-free identification of 1000 proteins of cellular proteomes in 5 minutes"

### Sheet: 20181117_MS1_exp2
Supplementary Table S1. Details on the proteins used for spiked-in quantitation experiments. Molecular weights and concentrations of proteins for 1 injection (fmol) spiked in yeast (1 ug).
			Concentrations, fm
Protein	mass, kDa	Manufacturer	sample 1	sample 2	sample 3	sample 4
Ovalbumin	45	Sigma-Aldrich, A-5378	65	55	15	2
Myoglobin	17	Sigma-Aldrich, M-1882	55	15	2	65
Phosphorylase b	97	Sigma-Aldrich, P6635-5mg	15	2	65	55
beta-Galactosidase	116	boehringer mannheim, 85393822	2	65	55	15
BSA	66	Sigma-Aldrich, A7030-10G	500	500	500	500
Carbonic Anhydrase	29	Sigma-Aldrich, C2522-5MG	10	100	11	0.6
