## Supplemental Table 2 for "DirectMS1: MS/MS-free identification of 1000 proteins of cellular proteomes in 5 minutes"

### Sheet: 20181117_MS1_exp2
Supplementary Table S2. Experimental parameters details for raw files. Colors represent experimental group where these files were used.
File Name	Sample ID	Instrument Method	Sample Name		Legend:
QEHF1_09734_JB	Hela	MS_5min_60K_3e6	200ng MS1 60K 3e6		AGC tests using HeLa
QEHF1_09735_JB	Hela	MS_5min_60K_3e6	200ng MS1 60K 3e6
QEHF1_09736_JB	Hela	MS_5min_60K_3e6	200ng MS1 60K 3e6
QEHF1_09737_JB	Hela	MS_5min_60K_1e6	200ng MS1 60K 1e6
QEHF1_09738_JB	Hela	MS_5min_60K_1e6	200ng MS1 60K 1e6
QEHF1_09739_JB	Hela	MS_5min_60K_1e6	200ng MS1 60K 1e6
QEHF1_09740_JB	Hela	MS_5min_60K_5e5	200ng MS1 60K 5e5
QEHF1_09741_JB	Hela	MS_5min_60K_5e5	200ng MS1 60K 5e5
QEHF1_09742_JB	Hela	MS_5min_60K_5e5	200ng MS1 60K 5e5
QEHF1_09743_JB	Hela	MS_5min_60K_1e5	200ng MS1 60K 1e5
QEHF1_09744_JB	Hela	MS_5min_60K_1e5	200ng MS1 60K 1e5
QEHF1_09745_JB	Hela	MS_5min_60K_1e5	200ng MS1 60K 1e5
QEHF1_09746_JB	Hela	MS_5min_60K_3e6_3usc	200ng MS1 60K 3e6 3usc		Microscans tests using HeLa
QEHF1_09747_JB	Hela	MS_5min_60K_3e6_3usc	200ng MS1 60K 3e6 3usc
QEHF1_09748_JB	Hela	MS_5min_60K_3e6_3usc	200ng MS1 60K 3e6 3usc
QEHF1_09749_JB	Hela	MS_5min_60K_3e6_5usc	200ng MS1 60K 3e6 5usc
QEHF1_09750_JB	Hela	MS_5min_60K_3e6_5usc	200ng MS1 60K 3e6 5usc
QEHF1_09751_JB	Hela	MS_5min_60K_3e6_5usc	200ng MS1 60K 3e6 5usc
QEHF1_09752_JB	Hela	MS_5min_60K_3e6	5ng MS1 60K 3e6
QEHF1_09753_JB	Hela	MS_5min_60K_3e6	5ng MS1 60K 3e6
QEHF1_09754_JB	Hela	MS_5min_60K_3e6	5ng MS1 60K 3e6
QEHF1_09755_JB	Hela	MS_5min_60K_1e6	5ng MS1 60K 1e6
QEHF1_09756_JB	Hela	MS_5min_60K_1e6	5ng MS1 60K 1e6
QEHF1_09757_JB	Hela	MS_5min_60K_1e6	5ng MS1 60K 1e6
QEHF1_09758_JB	Hela	MS_5min_60K_5e5	5ng MS1 60K 5e5
QEHF1_09759_JB	Hela	MS_5min_60K_5e5	5ng MS1 60K 5e5
QEHF1_09760_JB	Hela	MS_5min_60K_5e5	5ng MS1 60K 5e5
QEHF1_09761_JB	Hela	MS_5min_60K_1e5	5ng MS1 60K 1e5
QEHF1_09762_JB	Hela	MS_5min_60K_1e5	5ng MS1 60K 1e5
QEHF1_09763_JB	Hela	MS_5min_60K_1e5	5ng MS1 60K 1e5
QEHF1_09764_JB	Hela	MS_5min_60K_3e6	200ng MS1 60K 3e6 200ms		Resolution tests using HeLa
QEHF1_09765_JB	Hela	MS_5min_60K_3e6	200ng MS1 60K 3e6 200ms
QEHF1_09766_JB	Hela	MS_5min_60K_3e6	200ng MS1 60K 3e6 200ms
QEHF1_09767_JB	Hela	MSMS_5min_60K_3e6	200ng MSMS 60K 3e6 200ms
QEHF1_09768_JB	Hela	MSMS_5min_60K_3e6	200ng MSMS 60K 3e6 200ms
QEHF1_09769_JB	Hela	MSMS_5min_60K_3e6	200ng MSMS 60K 3e6 200ms
QEHF1_09770_JB	Hela	MS_5min_30K_3e6	200ng MS1 30K 3e6 200ms
QEHF1_09771_JB	Hela	MS_5min_30K_3e6	200ng MS1 30K 3e6 200ms
QEHF1_09772_JB	Hela	MS_5min_30K_3e6	200ng MS1 30K 3e6 200ms
QEHF1_09773_JB	Hela	MSMS_5min_30K_3e6	200ng MSMS 30K 3e6 200ms
QEHF1_09774_JB	Hela	MSMS_5min_30K_3e6	200ng MSMS 30K 3e6 200ms
QEHF1_09775_JB	Hela	MSMS_5min_30K_3e6	200ng MSMS 30K 3e6 200ms
QEHF1_09776_JB	Hela	MS_5min_120K_3e6	200ng MS1 120K 3e6 200ms
QEHF1_09777_JB	Hela	MS_5min_120K_3e6	200ng MS1 120K 3e6 200ms
QEHF1_09778_JB	Hela	MS_5min_120K_3e6	200ng MS1 120K 3e6 200ms
QEHF1_09779_JB	Hela	MSMS_5min_120K_3e6	200ng MSMS 120K 3e6 200ms
QEHF1_09780_JB	Hela	MSMS_5min_120K_3e6	200ng MSMS 120K 3e6 200ms
QEHF1_09781_JB	Hela	MSMS_5min_120K_3e6	200ng MSMS 120K 3e6 200ms
QEHF1_09950_JB	Hela	MS_5min_240K_3e6	200ng MS1 240K 3e6 200ms
QEHF1_09951_JB	Hela	MS_5min_240K_3e6	200ng MS1 240K 3e6 200ms
QEHF1_09952_JB	Hela	MS_5min_240K_3e6	200ng MS1 240K 3e6 200ms
QEHF1_09953_JB	Hela	MSMS_5min_240K_3e6	200ng MSMS 240K 3e6 200ms
QEHF1_09954_JB	Hela	MSMS_5min_240K_3e6	200ng MSMS 240K 3e6 200ms
QEHF1_09955_JB	Hela	MSMS_5min_240K_3e6	200ng MSMS 240K 3e6 200ms
QEHF1_09782_JB	Hela	MS_5min_60K_3e6	50ng MS1 60K 3e6 200ms		Concentration tests using HeLa
QEHF1_09783_JB	Hela	MS_5min_60K_3e6	50ng MS1 60K 3e6 200ms
QEHF1_09784_JB	Hela	MS_5min_60K_3e6	50ng MS1 60K 3e6 200ms
QEHF1_09785_JB	Hela	MSMS_5min_60K_3e6	50ng MSMS 60K 3e6 200ms
QEHF1_09786_JB	Hela	MSMS_5min_60K_3e6	50ng MSMS 60K 3e6 200ms
QEHF1_09787_JB	Hela	MSMS_5min_60K_3e6	50ng MSMS 60K 3e6 200ms
QEHF1_09788_JB	Hela	MS_5min_60K_3e6	10ng MS1 60K 3e6 200ms
QEHF1_09789_JB	Hela	MS_5min_60K_3e6	10ng MS1 60K 3e6 200ms
QEHF1_09790_JB	Hela	MS_5min_60K_3e6	10ng MS1 60K 3e6 200ms
QEHF1_09791_JB	Hela	MSMS_5min_60K_3e6	10ng MSMS 60K 3e6 200ms
QEHF1_09792_JB	Hela	MSMS_5min_60K_3e6	10ng MSMS 60K 3e6 200ms
QEHF1_09793_JB	Hela	MSMS_5min_60K_3e6	10ng MSMS 60K 3e6 200ms
QEHF1_09794_JB	Hela	MS_5min_60K_3e6	5ng MS1 60K 3e6 200ms
QEHF1_09795_JB	Hela	MS_5min_60K_3e6	5ng MS1 60K 3e6 200ms
QEHF1_09796_JB	Hela	MS_5min_60K_3e6	5ng MS1 60K 3e6 200ms
QEHF1_09797_JB	Hela	MSMS_5min_60K_3e6	5ng MSMS 60K 3e6 200ms
QEHF1_09798_JB	Hela	MSMS_5min_60K_3e6	5ng MSMS 60K 3e6 200ms
QEHF1_09799_JB	Hela	MSMS_5min_60K_3e6	5ng MSMS 60K 3e6 200ms
QEHF1_09800_JB	Hela	MS_5min_60K_3e6	1ng MS1 60K 3e6 200ms
QEHF1_09801_JB	Hela	MS_5min_60K_3e6	1ng MS1 60K 3e6 200ms
QEHF1_09802_JB	Hela	MS_5min_60K_3e6	1ng MS1 60K 3e6 200ms
QEHF1_09803_JB	Hela	MSMS_5min_60K_3e6	1ng MSMS 60K 3e6 200ms
QEHF1_09804_JB	Hela	MSMS_5min_60K_3e6	1ng MSMS 60K 3e6 200ms
QEHF1_09805_JB	Hela	MSMS_5min_60K_3e6	1ng MSMS 60K 3e6 200ms
QEHF1_10930_JB	Hela	MS_5min_60K_3e6	500ng MS1 60k 3e6 200ms
QEHF1_10931_JB	Hela	MS_5min_60K_3e6	500ng MS1 60k 3e6 200ms
QEHF1_10932_JB	Hela	MS_5min_60K_3e6	500ng MS1 60k 3e6 200ms
QEHF1_10927_JB	Hela	MSMS_5min_60K_3e6	500ng MS2 60k 3e6 200ms
QEHF1_10928_JB	Hela	MSMS_5min_60K_3e6	500ng MS2 60k 3e6 200ms
QEHF1_10929_JB	Hela	MSMS_5min_60K_3e6	500ng MS2 60k 3e6 200ms
QEHF1_10924_JB	Hela	MS_5min_120K_3e6	500ng MS1 120k 3e6 200ms		Standalone max-performance tests
QEHF1_10925_JB	Hela	MS_5min_120K_3e6	500ng MS1 120k 3e6 200ms
QEHF1_10926_JB	Hela	MS_5min_120K_3e6	500ng MS1 120k 3e6 200ms
QEHF1_10921_JB	Hela	MSMS_5min_120K_3e6	500ng MSMS 120k 3e6 200ms
QEHF1_10922_JB	Hela	MSMS_5min_120K_3e6	500ng MSMS 120k 3e6 200ms
QEHF1_10923_JB	Hela	MSMS_5min_120K_3e6	500ng MSMS 120k 3e6 200ms
QEHF1_10005_JB	Spike 1, yeast + 6 proteins	MS_5min_120K_3e6	MS1 120K 3e6 200ms		Quantitation spikes using Yeast + 6 proteins
QEHF1_10006_JB	Spike 1, yeast + 6 proteins	MS_5min_120K_3e6	MS1 120K 3e6 200ms
QEHF1_10007_JB	Spike 1, yeast + 6 proteins	MS_5min_120K_3e6	MS1 120K 3e6 200ms
QEHF1_10008_JB	Spike 1, yeast + 6 proteins	MSMS_5min_120K_3e6	MSMS 120K 3e6 200ms
QEHF1_10009_JB	Spike 1, yeast + 6 proteins	MSMS_5min_120K_3e6	MSMS 120K 3e6 200ms
QEHF1_10010_JB	Spike 1, yeast + 6 proteins	MSMS_5min_120K_3e6	MSMS 120K 3e6 200ms
QEHF1_10011_JB	Spike 2, yeast + 6 proteins	MS_5min_120K_3e6	MS1 120K 3e6 200ms
QEHF1_10012_JB	Spike 2, yeast + 6 proteins	MS_5min_120K_3e6	MS1 120K 3e6 200ms
QEHF1_10013_JB	Spike 2, yeast + 6 proteins	MS_5min_120K_3e6	MS1 120K 3e6 200ms
QEHF1_10014_JB	Spike 2, yeast + 6 proteins	MSMS_5min_120K_3e6	MSMS 120K 3e6 200ms
QEHF1_10015_JB	Spike 2, yeast + 6 proteins	MSMS_5min_120K_3e6	MSMS 120K 3e6 200ms
QEHF1_10016_JB	Spike 2, yeast + 6 proteins	MSMS_5min_120K_3e6	MSMS 120K 3e6 200ms
QEHF1_10017_JB	Spike 3, yeast + 6 proteins	MS_5min_120K_3e6	MS1 120K 3e6 200ms
QEHF1_10018_JB	Spike 3, yeast + 6 proteins	MS_5min_120K_3e6	MS1 120K 3e6 200ms
QEHF1_10019_JB	Spike 3, yeast + 6 proteins	MS_5min_120K_3e6	MS1 120K 3e6 200ms
QEHF1_10020_JB	Spike 3, yeast + 6 proteins	MSMS_5min_120K_3e6	MSMS 120K 3e6 200ms
QEHF1_10021_JB	Spike 3, yeast + 6 proteins	MSMS_5min_120K_3e6	MSMS 120K 3e6 200ms
QEHF1_10022_JB	Spike 3, yeast + 6 proteins	MSMS_5min_120K_3e6	MSMS 120K 3e6 200ms
QEHF1_10023_JB	Spike 4, yeast + 6 proteins	MS_5min_120K_3e6	MS1 120K 3e6 200ms
QEHF1_10024_JB	Spike 4, yeast + 6 proteins	MS_5min_120K_3e6	MS1 120K 3e6 200ms
QEHF1_10025_JB	Spike 4, yeast + 6 proteins	MS_5min_120K_3e6	MS1 120K 3e6 200ms
QEHF1_10026_JB	Spike 4, yeast + 6 proteins	MSMS_5min_120K_3e6	MSMS 120K 3e6 200ms
QEHF1_10027_JB	Spike 4, yeast + 6 proteins	MSMS_5min_120K_3e6	MSMS 120K 3e6 200ms
QEHF1_10028_JB	Spike 4, yeast + 6 proteins	MSMS_5min_120K_3e6	MSMS 120K 3e6 200ms
