## Supplemental Table 3 for "DirectMS1: MS/MS-free identification of 1000 proteins of cellular proteomes in 5 minutes"

### Sheet: Sheet1
Supplementary Table S3. ms1searchpy search results depending on the used retention time prediction model.
Filename	MS1 resolution	# identified protein groups
		Additive	ELUDE
QEHF1_09764_JB	60	547	722
QEHF1_09765_JB	60	607	726
QEHF1_09766_JB	60	574	644
QEHF1_09770_JB	30	245	312
QEHF1_09771_JB	30	183	236
QEHF1_09772_JB	30	262	326
QEHF1_09776_JB	120	760	919
QEHF1_09777_JB	120	743	965
QEHF1_09778_JB	120	853	890
QEHF1_09950_JB	240	736	845
QEHF1_09951_JB	240	693	830
QEHF1_09952_JB	240	837	859
